# Large-scale Proteomic and Phosphoproteomic Analysis of Maize Seedling Leaves During De-etiolation

**DOI:** 10.1101/2020.03.13.977843

**Authors:** Zhi-Fang Gao, Zhuo Shen, Qing Chao, Zhen Yan, Xuan-Liang Ge, Tiancong Lu, Haiyan Zheng, Chun-Rong Qian, Bai-Chen Wang

## Abstract

De-etiolation consists of a series of developmental and physiological changes that a plant undergoes in response to light. During this process light, an important environmental signal, triggers the inhibition of mesocotyl elongation and the production of photosynthetically active chloroplasts, and etiolated leaves transition from the “sink” stage to the “source” stage. De-etiolation has been extensively studied in maize (*Zea mays L*). However, little is known about how this transition is regulated. In this study, we describe a quantitative proteomic and phosphoproteomic atlas of the de-etiolation process in maize. We identified 16,420 proteins and quantified 14,168. In addition, 8,746 phosphorylation sites within 3,110 proteins were identified. From the proteomic and phosphoproteomic data combined, we identified a total of 17,436 proteins, 27.6% of which are annotated protein coding genes in the *Zea_mays* AGPv3.28 database. Only 6% of proteins significantly changed in abundance during de-etiolation. In contrast, the phosphorylation levels of more than 25% of phosphoproteins significantly changed; these included proteins involved in gene expression and homeostatic pathways and rate-limiting enzymes involved in photosynthesis light and carbon reactions. Based on phosphoproteomic analysis, 34% (1,057) of all phosphoproteins identified in this study contained more than three phosphorylation sites, and 37 proteins contained more than 16 phosphorylation sites, which shows that multi-phosphorylation is ubiquitous during the de-etiolation process. Our results suggest that plants might preferentially regulate the level of PTMs rather than protein abundance for adapting to changing environments. The study of PTMs could thus better reveal the regulation of de-etiolation.
