## Supplementary material for "Large-scale Proteomic and Phosphoproteomic Analysis of Maize Seedling Leaves During De-etiolation": Data S13

### Sheet: dynamicsof proteome
Significantly enriched GO terms of changed proteins
Note: Protein_ration: the ratio of the number of proteins annotated to a certain GO term (adjusted FDR≤ 0.05) to the total number of proteins in the B73 maize genome assigned to that term; FDR: false discovery rate; GO categories that GO terms belongs to; BP: biological process ; CC: cellular component; MF: molecular function.
GO terms	Number	Protein_ratio	FDR	Type
photosynthesis	52	0.210526	2.5e-28	BP
homeostatic process	38	0.116923	6e-13	BP
response to cold	31	0.0974843	1e-08	BP
generation of precursor metabolites and energy	39	0.0789474	1.1e-08	BP
DNA replication initiation	9	0.6	1.4e-07	BP
G-protein coupled receptor protein signaling pathway	9	0.243243	6e-05	BP
apoptosis	5	0.384615	0.0022	BP
receptor activity	18	0.28125	1.2e-10	MF
protein tyrosine kinase activity	15	0.375	2e-10	MF
oxidoreductase activity	94	0.0457421	2.1e-08	MF
lyase activity	28	0.0708861	1.7e-05	MF
iron ion binding	35	0.0491573	0.0011	MF
heat shock protein binding	7	0.14	0.0094	MF
2 iron, 2 sulfur cluster binding	6	0.162162	0.012	MF
transferase activity, transferring acyl groups	21	0.0509709	0.022	MF
photosystem	27	0.293478	1.1e-17	CC
oxygen evolving complex	10	0.3125	5.8e-07	CC
extrinsic to membrane	7	0.155556	0.0031	CC

### Sheet: figure 4
Significantly enriched GO terms of changed proteins belonging to cluster 2 and cluster 4
GO terms	Cluster	Protein_ratio	FDR	Type
photosynthesis	DEP	0.210526	2.5e-28	BP
homeostatic process	DEP	0.116923	6e-13	BP
response to cold	DEP	0.0974843	1e-08	BP
generation of precursor metabolites and energy	DEP	0.0789474	1.1e-08	BP
DNA replication initiation	DEP	0.6	1.4e-07	BP
GPCR protein signaling pathway	DEP	0.243243	6e-05	BP
apoptosis	DEP	0.384615	0.0022	BP
receptor activity	DEP	0.28125	1.2e-10	MF
protein tyrosine kinase activity	DEP	0.375	2e-10	MF
oxidoreductase activity	DEP	0.0457421	2.1e-08	MF
lyase activity	DEP	0.0708861	1.7e-05	MF
iron ion binding	DEP	0.0491573	0.0011	MF
heat shock protein binding	DEP	0.14	0.0094	MF
2 iron, 2 sulfur cluster binding	DEP	0.162162	0.012	MF
transferase activity, transferring acyl groups	DEP	0.0509709	0.022	MF
photosystem	DEP	0.293478	1.1e-17	CC
oxygen evolving complex	DEP	0.3125	5.8e-07	CC
extrinsic to membrane	DEP	0.155556	0.0031	CC
photosynthesis	Cluster2	0.137652	4.3e-24	BP
response to freezing	Cluster2	0.833333	7.2e-13	BP
generation of precursor metabolites and energy	Cluster2	0.0465587	2.5e-07	BP
homeostatic process	Cluster2	0.04	0.0029	BP
electron carrier activity	Cluster2	0.0493631	3.4e-10	MF
lyase activity	Cluster2	0.0531646	1.3e-07	MF
oxidoreductase activity	Cluster2	0.0248175	1.9e-07	MF
protein tyrosine kinase activity	Cluster2	0.15	0.00031	MF
2 iron, 2 sulfur cluster binding	Cluster2	0.162162	0.00024	MF
iron ion binding	Cluster2	0.0252809	0.011	MF
photosystem	Cluster2	0.206522	3.5e-16	CC
thylakoid part	Cluster2	0.0375	0.00031	CC
DNA replication initiation	Cluster4	0.533333	3.9e-12	BP
regulation of macromolecule metabolic process	Cluster4	0.00838135	0.038	BP
protein tyrosine kinase activity	Cluster4	0.175	6.6e-08	MF
DNA binding	Cluster4	0.0097561	0.0002	MF
receptor activity	Cluster4	0.078125	0.0002	MF
ATP binding	Cluster4	0.00869565	0.00038	MF
nucleoside-triphosphatase activity	Cluster4	0.0128458	0.0012	MF
Note: Protein_ration: the ratio of the number of proteins annotated to a certain GO term (adjusted FDR≤ 0.05) to the total number of proteins in the B73 maize genome assigned to that term; FDR: false discovery rate; GO categories that GO terms belongs to; BP: biological process ; CC: cellular component; MF: molecular function; DEP: differentially expressed proteins.

### Sheet: total phosphoproteins
Significantly enriched GO terms of total phosphoproteins
GO terms	Number	Protein_ratio	FDR	Type
homeostatic process	102	0.313846	2.1e-31	BP
response to cold	86	0.27044	1.4e-22	BP
signaling pathway	55	0.257009	2.5e-13	BP
chromatin organization	56	0.221344	1.9e-11	BP
protein amino acid phosphorylation	183	0.111449	3.2e-10	BP
potassium ion transport	16	0.666667	3.8e-08	BP
gene expression	268	0.0801915	0.0029	BP
hexose metabolic process	32	0.132231	0.0082	BP
macromolecule biosynthetic process	260	0.078455	0.011	BP
microtubule-based movement	17	0.178947	0.011	BP
regulation of signaling process	25	0.158228	0.0036	BP
signal transducer activity	91	0.502762	7.1e-41	MF
nucleic acid binding	473	0.10558	3.6e-26	MF
zinc ion binding	230	0.114885	1.1e-14	MF
ATP binding	313	0.100805	2.4e-13	MF
structural molecule activity	115	0.149935	2.5e-13	MF
proteinSer/Thr kinase activity	185	0.156277	6.5e-23	MF
pyrophosphatase activity	120	0.11236	5.1e-07	MF
channel activity	20	0.222222	0.0002	MF
heat shock protein binding	14	0.28	0.00052	MF
enzyme regulator activity	47	0.127717	0.00052	MF
GAP dehydrogenase activity	5	0.625	0.014	MF
chromosome	57	0.225296	2.6e-12	CC
protein Ser/Thr phosphatase complex	16	0.695652	8.1e-09	CC
cytoskeleton	52	0.168831	1e-07	CC
Note: Protein_ration: the ratio of the number of proteins annotated to a certain GO term (adjusted FDR≤ 0.05) to the total number of proteins in the B73 maize genome assigned to that term; FDR: false discovery rate; GO categories that GO terms belongs to; BP: biological process ; CC: cellular component; MF: molecular function.

### Sheet: chaned phosphoproteins
Significantly enriched GO terms of changed phosphoproteins
GO terms	Number	Protein_ratio	FDR	Type
homeostatic process	27	0.0830769	6.5e-08	BP
GPCR protein signaling pathway	10	0.27027	1.5e-06	BP
response to cold	24	0.0754717	1.5e-06	BP
nucleosome assembly	12	0.0991736	0.00017	BP
potassium ion transport	5	0.208333	0.004	BP
protein amino acid phosphorylation	49	0.0298417	0.0051	BP
regulation of signaling process	10	0.0632911	0.015	BP
gene expression	82	0.0245362	0.015	BP
signal transducer activity	30	0.165746	6.7e-17	MF
nucleic acid binding	131	0.0292411	2.2e-08	MF
zinc ion binding	73	0.0364635	1.1e-07	MF
proteinSer/Thr kinase activity	47	0.0412643	3.2e-06	MF
structural molecule activity	34	0.0443286	3.8e-05	MF
ATP binding	82	0.026409	0.0013	MF
enzyme regulator activity	17	0.0461957	0.0061	MF
pyrophosphatase activity	33	0.0308989	0.014	MF
chromosome	15	0.0592885	0.001	CC
cytoskeleton	16	0.0519481	0.002	CC
Note: Protein_ration: the ratio of the number of proteins annotated to a certain GO term (adjusted FDR≤ 0.05) to the total number of proteins in the B73 maize genome assigned to that term; FDR: false discovery rate; GO categories that GO terms belongs to; BP: biological process ; CC: cellular component; MF: molecular function.

### Sheet: figutre 8C
Significantly enriched GO terms of changed phosphoproteins belonging to different clusters
GO terms	C1	C2	C3	C4	C6
G-protein coupled receptor signaling pathway	2.33724	0	0	0	0
nucleosome assembly	3.284	3.03621	0	0	0
response to freezing	7.72125	0	6.74473	0	0
nucleosome	2.56864	3.03621	0	0	0
protein tyrosine kinase activity	19.4437	0	6.07058	8.39794	2.48149
protein serine/threonine kinase activity	3.3098	0	0	2.16749	0
ATP binding	1.31876	0	0	2.16749	0
zinc ion binding	4.40894	0	0	0	0
structural molecule activity	1.95861	0	0	1.79588	0
signal transducer activity	2.10237	0	0	0	0
Note: The number is the value of –log10 (FDR) ; C1: Cluster 1; C2: Cluster 2; C3: Cluster 3; C4: Cluster 4; C6: Cluster 6.
